# Analyses of circRNA expression throughout circadian rhythm reveal a strong link between Cdr1as and light-induced phase shifts in the SCN

**DOI:** 10.1101/2022.05.18.492346

**Authors:** Andranik Ivanov, Daniele Mattei, Kathrin Radscheit, Anne-Claire Compagnion, J. Patrick Pett, Hanspeter Herzel, Rosa Chiara Paolicelli, Monika Piwecka, Urs Meyer, Dieter Beule

## Abstract

*Cdr1as* is a conserved circular RNA (circRNA) enriched in the CNS and important for maintaining brain homeostasis. The loss of *Cdr1as* results in aberrant synaptic transmission and deregulation of stress response and circadian clock genes. However, it is not known whether the expression of *Cdr1as* or circRNAs, in general, follows a circadian pattern in different tissues. Here, using newly generated and public RNA-Seq data, we monitor circRNA expression throughout circadian rhythm in various mouse brain regions. We demonstrate that *Cdr1as*, despite its stable character, has a highly dynamic expression during the circadian cycle in the mouse suprachiasmatic nucleus (SCN). *Cdr1as* is one of the highest expressed RNAs in a cluster associated with light-induced synaptic transmission and phase shift in the SCN. Further, we identified that another brain enriched circRNA, *mbl*, is also substantially deregulated upon light induction in the fly head. Our study highlights the potential impact of abundant and conserved circRNAs on maintaining a healthy circadian cycle across species.
