## Supplementary Table 2 for "Analyses of circRNA expression throughout circadian rhythm reveal a strong link between Cdr1as and light-induced phase shifts in the SCN"

### Sheet: tmod_mir7_res
MirR-7 targtet twin-peak genes
Adcy9,Nfib,Rbfox1,Bcr,Gabra1,Cacnb4,Ksr1,Slc6a8,Rgs7bp,Zbtb20,Smarcd1,Snca,Srgap2,Mknk1,Fam13b, Grin2b,Atp2b2,Six4,Bcorl1,Shank2,Slc22a23,Socs7,Stim2,Gramd1b,Jhdm1d,Elfn2,Hpcal4,Gal3st3,Plcb1,Pcdh1,Prkcb,Tcf4,Shisa7,Med12l,Grin2a,Csmd1,Cacng7
Gene ontology analysis of miR-7 target twin-peak genes
ID	Title	b	B	n	N	E	P.Value	adj.P.Val	genes
GOCC_POSTSYNAPTIC_MEMBRANE	GOCC_POSTSYNAPTIC_MEMBRANE	9	263	37	17200	15.9079	3.41109e-09	3.47351e-05	Atp2b2,Cacng7,Gabra1,Grin2a,Grin2b,Rgs7bp,Shank2,Shisa7,Srgap2
GOCC_POSTSYNAPTIC_DENSITY_MEMBRANE	GOCC_POSTSYNAPTIC_DENSITY_MEMBRANE	6	85	37	17200	32.814	2.50412e-08	8.37976e-05	Atp2b2,Cacng7,Grin2a,Grin2b,Rgs7bp,Shisa7
GOCC_NEURON_TO_NEURON_SYNAPSE	GOCC_NEURON_TO_NEURON_SYNAPSE	9	340	37	17200	12.3052	3.1676e-08	8.37976e-05	Atp2b2,Bcr,Cacng7,Grin2a,Grin2b,Rgs7bp,Shank2,Shisa7,Srgap2
GOCC_POSTSYNAPSE	GOCC_POSTSYNAPSE	11	602	37	17200	8.49421	3.29167e-08	8.37976e-05	Atp2b2,Bcr,Cacng7,Gabra1,Grin2a,Grin2b,Plcb1,Rgs7bp,Shank2,Shisa7,Srgap2
GOCC_SYNAPTIC_MEMBRANE	GOCC_SYNAPTIC_MEMBRANE	9	366	37	17200	11.4311	5.96061e-08	0.000107099	Atp2b2,Cacng7,Gabra1,Grin2a,Grin2b,Rgs7bp,Shank2,Shisa7,Srgap2
GOCC_NEUROTRANSMITTER_RECEPTOR_COMPLEX	GOCC_NEUROTRANSMITTER_RECEPTOR_COMPLEX	5	50	37	17200	46.4865	6.86945e-08	0.000107099	Cacng7,Grin2a,Grin2b,Shank2,Shisa7
GOBP_REGULATION_OF_CATION_CHANNEL_ACTIVITY	GOBP_REGULATION_OF_CATION_CHANNEL_ACTIVITY	7	173	37	17200	18.8096	7.36224e-08	0.000107099	Cacnb4,Cacng7,Grin2a,Grin2b,Shank2,Shisa7,Stim2
GOCC_POSTSYNAPTIC_SPECIALIZATION_MEMBRANE	GOCC_POSTSYNAPTIC_SPECIALIZATION_MEMBRANE	6	107	37	17200	26.0672	1.00009e-07	0.000122538	Atp2b2,Cacng7,Grin2a,Grin2b,Rgs7bp,Shisa7
GOBP_REGULATION_OF_TRANSPORTER_ACTIVITY	GOBP_REGULATION_OF_TRANSPORTER_ACTIVITY	8	278	37	17200	13.3774	1.08302e-07	0.000122538	Cacnb4,Cacng7,Grin2a,Grin2b,Shank2,Shisa7,Snca,Stim2
GOBP_SYNAPTIC_SIGNALING	GOBP_SYNAPTIC_SIGNALING	11	699	37	17200	7.31547	1.50164e-07	0.000142784	Bcr,Cacnb4,Cacng7,Gabra1,Grin2a,Grin2b,Plcb1,Prkcb,Shank2,Shisa7,Snca
GOCC_SYNAPSE	GOCC_SYNAPSE	14	1265	37	17200	5.14475	1.5424e-07	0.000142784	Atp2b2,Bcr,Cacnb4,Cacng7,Gabra1,Grin2a,Grin2b,Plcb1,Prkcb,Rgs7bp,Shank2,Shisa7,Snca,Srgap2
GOMF_CALCIUM_ION_TRANSMEMBRANE_TRANSPORTER_ACTIVITY	GOMF_CALCIUM_ION_TRANSMEMBRANE_TRANSPORTER_ACTIVITY	6	133	37	17200	20.9713	3.64444e-07	0.000309261	Atp2b2,Cacnb4,Cacng7,Grin2a,Grin2b,Stim2
GOBP_REGULATION_OF_CATION_TRANSMEMBRANE_TRANSPORT	GOBP_REGULATION_OF_CATION_TRANSMEMBRANE_TRANSPORT	8	331	37	17200	11.2354	4.10346e-07	0.000321428	Cacnb4,Cacng7,Grin2a,Grin2b,Shank2,Shisa7,Snca,Stim2
GOBP_REGULATION_OF_NEUROTRANSMITTER_RECEPTOR_ACTIVITY	GOBP_REGULATION_OF_NEUROTRANSMITTER_RECEPTOR_ACTIVITY	5	81	37	17200	28.6954	7.91671e-07	0.000575828	Cacng7,Grin2a,Grin2b,Shank2,Shisa7
GOBP_REGULATION_OF_TRANS_SYNAPTIC_SIGNALING	GOBP_REGULATION_OF_TRANS_SYNAPTIC_SIGNALING	8	403	37	17200	9.22809	1.80365e-06	0.0011296	Bcr,Cacng7,Grin2a,Grin2b,Plcb1,Prkcb,Shank2,Shisa7
GOBP_CALCIUM_ION_TRANSPORT	GOBP_CALCIUM_ION_TRANSPORT	8	404	37	17200	9.20524	1.83729e-06	0.0011296	Atp2b2,Cacnb4,Cacng7,Grin2a,Grin2b,Prkcb,Snca,Stim2
GOBP_REGULATION_OF_TRANSMEMBRANE_TRANSPORT	GOBP_REGULATION_OF_TRANSMEMBRANE_TRANSPORT	9	552	37	17200	7.57932	1.8858e-06	0.0011296	Cacnb4,Cacng7,Grin2a,Grin2b,Prkcb,Shank2,Shisa7,Snca,Stim2
GOMF_CALCIUM_CHANNEL_REGULATOR_ACTIVITY	GOMF_CALCIUM_CHANNEL_REGULATOR_ACTIVITY	4	44	37	17200	42.2604	2.31286e-06	0.00130844	Cacng7,Hpcal4,Prkcb,Stim2
GOBP_CALCIUM_ION_TRANSMEMBRANE_TRANSPORT	GOBP_CALCIUM_ION_TRANSMEMBRANE_TRANSPORT	7	299	37	17200	10.8831	2.94397e-06	0.00157781	Atp2b2,Cacnb4,Cacng7,Grin2a,Grin2b,Snca,Stim2
GOCC_GLUTAMATERGIC_SYNAPSE	GOCC_GLUTAMATERGIC_SYNAPSE	7	306	37	17200	10.6342	3.43014e-06	0.00174646	Atp2b2,Bcr,Cacng7,Grin2a,Plcb1,Rgs7bp,Shisa7
GOCC_TRANSPORTER_COMPLEX	GOCC_TRANSPORTER_COMPLEX	7	335	37	17200	9.71359	6.21999e-06	0.0030161	Cacnb4,Cacng7,Gabra1,Grin2a,Grin2b,Shank2,Shisa7
GOBP_METAL_ION_TRANSPORT	GOBP_METAL_ION_TRANSPORT	8	480	37	17200	7.74775	6.57131e-06	0.00304162	Atp2b2,Cacnb4,Cacng7,Grin2a,Grin2b,Prkcb,Snca,Stim2
GOBP_CATION_TRANSMEMBRANE_TRANSPORT	GOBP_CATION_TRANSMEMBRANE_TRANSPORT	10	863	37	17200	5.38661	9.69557e-06	0.00417968	Atp2b2,Cacnb4,Cacng7,Grin2a,Grin2b,Shank2,Shisa7,Slc6a8,Snca,Stim2
GOBP_REGULATION_OF_POSTSYNAPTIC_MEMBRANE_POTENTIAL	GOBP_REGULATION_OF_POSTSYNAPTIC_MEMBRANE_POTENTIAL	5	135	37	17200	17.2172	9.85095e-06	0.00417968	Gabra1,Grin2a,Grin2b,Rgs7bp,Shank2
GOCC_NEURON_PROJECTION	GOCC_NEURON_PROJECTION	12	1304	37	17200	4.2779	1.0659e-05	0.00434162	Adcy9,Bcr,Cacng7,Gabra1,Grin2a,Grin2b,Nfib,Prkcb,Shank2,Shisa7,Snca,Srgap2
GOBP_TRANSMEMBRANE_TRANSPORT	GOBP_TRANSMEMBRANE_TRANSPORT	13	1565	37	17200	3.8615	1.23315e-05	0.0048297	Atp2b2,Cacnb4,Cacng7,Gabra1,Grin2a,Grin2b,Prkcb,Shank2,Shisa7,Slc22a23,Slc6a8,Snca,Stim2
GOBP_POSITIVE_REGULATION_OF_SYNAPTIC_TRANSMISSION	GOBP_POSITIVE_REGULATION_OF_SYNAPTIC_TRANSMISSION	5	144	37	17200	16.1411	1.34774e-05	0.00508299	Cacng7,Grin2a,Grin2b,Shank2,Shisa7
GOBP_CATION_TRANSPORT	GOBP_CATION_TRANSPORT	11	1132	37	17200	4.51724	1.66506e-05	0.00605547	Atp2b2,Cacnb4,Cacng7,Grin2a,Grin2b,Prkcb,Shank2,Shisa7,Slc6a8,Snca,Stim2
GOBP_SYNAPSE_ORGANIZATION	GOBP_SYNAPSE_ORGANIZATION	7	408	37	17200	7.97562	2.23423e-05	0.00781586	Cacnb4,Gabra1,Grin2b,Shank2,Shisa7,Six4,Snca
GOBP_REGULATION_OF_AMPA_RECEPTOR_ACTIVITY	GOBP_REGULATION_OF_AMPA_RECEPTOR_ACTIVITY	3	26	37	17200	53.6383	2.30262e-05	0.00781586	Cacng7,Shank2,Shisa7
GOMF_METAL_ION_TRANSMEMBRANE_TRANSPORTER_ACTIVITY	GOMF_METAL_ION_TRANSMEMBRANE_TRANSPORTER_ACTIVITY	7	420	37	17200	7.74775	2.69062e-05	0.00883824	Atp2b2,Cacnb4,Cacng7,Grin2a,Grin2b,Slc6a8,Stim2
GOBP_LONG_TERM_SYNAPTIC_POTENTIATION	GOBP_LONG_TERM_SYNAPTIC_POTENTIATION	4	83	37	17200	22.4031	2.94893e-05	0.00938406	Grin2a,Grin2b,Shank2,Shisa7
GOBP_REGULATION_OF_SIGNALING_RECEPTOR_ACTIVITY	GOBP_REGULATION_OF_SIGNALING_RECEPTOR_ACTIVITY	5	176	37	17200	13.2064	3.54295e-05	0.0109327	Cacng7,Grin2a,Grin2b,Shank2,Shisa7
GOCC_NEURON_SPINE	GOCC_NEURON_SPINE	5	178	37	17200	13.058	3.73969e-05	0.0112004	Bcr,Grin2a,Shank2,Shisa7,Srgap2
GOMF_GLUTAMATE_GATED_CALCIUM_ION_CHANNEL_ACTIVITY	GOMF_GLUTAMATE_GATED_CALCIUM_ION_CHANNEL_ACTIVITY	2	5	37	17200	185.946	4.4844e-05	0.0129532	Grin2a,Grin2b
GOCC_SOMATODENDRITIC_COMPARTMENT	GOCC_SOMATODENDRITIC_COMPARTMENT	9	821	37	17200	5.09596	4.57935e-05	0.0129532	Adcy9,Bcr,Cacng7,Gabra1,Grin2a,Shank2,Shisa7,Snca,Srgap2
GOBP_INORGANIC_ION_TRANSMEMBRANE_TRANSPORT	GOBP_INORGANIC_ION_TRANSMEMBRANE_TRANSPORT	9	844	37	17200	4.95709	5.67834e-05	0.0156277	Atp2b2,Cacnb4,Cacng7,Gabra1,Grin2a,Grin2b,Slc6a8,Snca,Stim2
GOCC_CEREBELLAR_MOSSY_FIBER	GOCC_CEREBELLAR_MOSSY_FIBER	2	6	37	17200	154.955	6.71747e-05	0.0180011	Cacng7,Nfib
GOBP_CELL_JUNCTION_ORGANIZATION	GOBP_CELL_JUNCTION_ORGANIZATION	8	695	37	17200	5.35096	9.30671e-05	0.0243001	Bcr,Cacnb4,Gabra1,Grin2b,Shank2,Shisa7,Six4,Snca
GOMF_ION_CHANNEL_REGULATOR_ACTIVITY	GOMF_ION_CHANNEL_REGULATOR_ACTIVITY	4	113	37	17200	16.4554	9.8679e-05	0.0251212	Cacng7,Hpcal4,Prkcb,Stim2
GOMF_TRANSPORTER_ACTIVITY	GOMF_TRANSPORTER_ACTIVITY	10	1135	37	17200	4.09573	0.000101451	0.0251969	Atp2b2,Cacnb4,Cacng7,Gabra1,Gramd1b,Grin2a,Grin2b,Slc22a23,Slc6a8,Stim2
GOCC_CATION_CHANNEL_COMPLEX	GOCC_CATION_CHANNEL_COMPLEX	5	222	37	17200	10.4699	0.000106594	0.025844	Cacnb4,Cacng7,Grin2a,Grin2b,Shisa7
GOBP_CELL_CELL_SIGNALING	GOBP_CELL_CELL_SIGNALING	12	1650	37	17200	3.38084	0.000110403	0.026145	Bcr,Cacnb4,Cacng7,Gabra1,Grin2a,Grin2b,Pcdh1,Plcb1,Prkcb,Shank2,Shisa7,Snca
GOMF_NMDA_GLUTAMATE_RECEPTOR_ACTIVITY	GOMF_NMDA_GLUTAMATE_RECEPTOR_ACTIVITY	2	8	37	17200	116.216	0.000125053	0.0289412	Grin2a,Grin2b
GOBP_NEUROMUSCULAR_JUNCTION_DEVELOPMENT	GOBP_NEUROMUSCULAR_JUNCTION_DEVELOPMENT	3	47	37	17200	29.6722	0.000139205	0.0315006	Cacnb4,Shank2,Six4
GOBP_EXCITATORY_CHEMICAL_SYNAPTIC_TRANSMISSION	GOBP_EXCITATORY_CHEMICAL_SYNAPTIC_TRANSMISSION	2	9	37	17200	103.303	0.000160564	0.0341539	Grin2a,Grin2b
GOBP_SYNAPTIC_GROWTH_AT_NEUROMUSCULAR_JUNCTION	GOBP_SYNAPTIC_GROWTH_AT_NEUROMUSCULAR_JUNCTION	2	9	37	17200	103.303	0.000160564	0.0341539	Shank2,Six4
GOCC_PLASMA_MEMBRANE_REGION	GOCC_PLASMA_MEMBRANE_REGION	10	1200	37	17200	3.87387	0.000160993	0.0341539	Atp2b2,Cacng7,Gabra1,Grin2a,Grin2b,Ksr1,Rgs7bp,Shank2,Shisa7,Srgap2
GOCC_INTRINSIC_COMPONENT_OF_POSTSYNAPTIC_DENSITY_MEMBRANE	GOCC_INTRINSIC_COMPONENT_OF_POSTSYNAPTIC_DENSITY_MEMBRANE	3	50	37	17200	27.8919	0.00016752	0.0348134	Cacng7,Grin2a,Rgs7bp
GOBP_GLUTAMATE_RECEPTOR_SIGNALING_PATHWAY	GOBP_GLUTAMATE_RECEPTOR_SIGNALING_PATHWAY	3	52	37	17200	26.8191	0.000188329	0.0383551	Grin2a,Grin2b,Plcb1
GOCC_NMDA_SELECTIVE_GLUTAMATE_RECEPTOR_COMPLEX	GOCC_NMDA_SELECTIVE_GLUTAMATE_RECEPTOR_COMPLEX	2	10	37	17200	92.973	0.000200433	0.0400199	Grin2a,Grin2b
GOMF_VOLTAGE_GATED_CATION_CHANNEL_ACTIVITY	GOMF_VOLTAGE_GATED_CATION_CHANNEL_ACTIVITY	4	137	37	17200	13.5727	0.000207458	0.0406259	Cacnb4,Cacng7,Grin2a,Grin2b
GOMF_CHANNEL_REGULATOR_ACTIVITY	GOMF_CHANNEL_REGULATOR_ACTIVITY	4	141	37	17200	13.1877	0.000231638	0.0442822	Cacng7,Hpcal4,Prkcb,Stim2
GOMF_TRANSMITTER_GATED_CHANNEL_ACTIVITY	GOMF_TRANSMITTER_GATED_CHANNEL_ACTIVITY	3	56	37	17200	24.9035	0.000234827	0.0442822	Gabra1,Grin2a,Grin2b
GOBP_REGULATION_OF_MEMBRANE_POTENTIAL	GOBP_REGULATION_OF_MEMBRANE_POTENTIAL	6	420	37	17200	6.64093	0.000250306	0.0463431	Cacnb4,Gabra1,Grin2a,Grin2b,Rgs7bp,Shank2
GOBP_COGNITION	GOBP_COGNITION	5	273	37	17200	8.51401	0.000279306	0.0498566	Grin2a,Grin2b,Plcb1,Shank2,Shisa7
GOMF_CATION_TRANSMEMBRANE_TRANSPORTER_ACTIVITY	GOMF_CATION_TRANSMEMBRANE_TRANSPORTER_ACTIVITY	7	613	37	17200	5.30841	0.000286098	0.0498566	Atp2b2,Cacnb4,Cacng7,Grin2a,Grin2b,Slc6a8,Stim2
GOCC_DENDRITIC_TREE	GOCC_DENDRITIC_TREE	7	613	37	17200	5.30841	0.000286098	0.0498566	Adcy9,Bcr,Gabra1,Grin2a,Shank2,Shisa7,Srgap2
GOCC_PLASMA_MEMBRANE_SIGNALING_RECEPTOR_COMPLEX	GOCC_PLASMA_MEMBRANE_SIGNALING_RECEPTOR_COMPLEX	5	275	37	17200	8.45209	0.000288868	0.0498566	Cacng7,Grin2a,Grin2b,Shank2,Shisa7
